# Integrative Machine Learning Reveals Potential Signature Genes Using Transcriptomics in Colon Cancer

**DOI:** 10.1101/2025.02.28.640917

**Authors:** Mostafa Amir Hamza, Md. Saiful Islam

## Abstract

**Background:** Colon cancer is a significant health burden in the world and the second leading cause of cancer-related deaths. Despite advancements in diagnosis and treatment, identifying robust biomarkers for early detection and therapeutic targets remains imperative.

**Materials and methods:** This study used an integrative approach combining transcriptomics and machine learning to identify signature genes and pathways associated with colon cancer. RNA-Seq data from The Cancer Genome Atlas-Colon Adenocarcinoma (TCGA-COAD) project, comprising 485 samples (444 tumors and 41 normal tissues), were analyzed.

**Results:** Differential gene expression analysis revealed 657 upregulated and 8,566 downregulated genes. Notably, EPB41L3, TSPAN7, and ABI3BP were identified as highly upregulated, while LYVE1, PLPP1, and NFE2L3 were significantly downregulated in tumor samples. Gene Set Enrichment Analysis (GSEA) identified dysregulated pathways, including E2F targets, MYC targets, and G2M checkpoints, underscoring cell cycle regulation and metabolic reprogramming alterations in colon cancer. Machine learning models-Random Forest, Neural Networks, and Logistic Regression-achieved high classification accuracy (97–99%) and near-perfect Area Under the Receiver Operating Characteristic Curve (AUC-ROC) values (approximately 1.00), validating their predictive capabilities. Key genes consistently identified across these models highlight their potential translational relevance as biomarkers. This study integrates differential expression analysis, pathway enrichment, and machine learning to uncover critical insights into colon cancer biology.

**Conclusion:** The findings lay the groundwork for developing diagnostic and therapeutic strategies, with the identified genes and pathways serving as promising candidates for future validation and clinical applications. This approach exemplifies the potential of precision medicine to advance colon cancer research and improve patient outcomes.
