## Supplementary Table 4 for "Integrative Machine Learning Reveals Potential Signature Genes Using Transcriptomics in Colon Cancer"

### Sheet: GSEA_Hallmark_results_detailed
Supplementary Table 4. Gene Set Enrichment Analysis (GSEA) of differentially expressed genes between tumor and normal colon cancer tissues using the Hallmark database.
Description	setSize	enrichmentScore	NES	pvalue	p.adjust	qvalue	rank	Genes in universe	Genes in Gene Set	Genes in Overlap	core_enrichment
HALLMARK_E2F_TARGETS	190	0.703279	3.03219	0.000163185	0.000899378	0.000302948	2764	10962	190	152	CDC25B/MYBL2/MYC/TRIP13/UBE2S/CKS2/RFC3/CSE1L/BIRC5/UBE2T/DSCC1/CDK1/RRM2/AURKA/HMGA1/GINS1/PLK1/NOP56/CDK4/KIF18B/TOP2A/PRDX4/KIF2C/ORC6/PTTG1/MCM7/MAD2L1/MELK/POLD2/LYAR/SNRPB/MTHFD2/ATAD2/KPNA2/PAICS/CDC20/CCNE1/CDCA3/CDKN3/MCM4/KIF4A/AURKB/RAN/EZH2/DDX39A/ASF1B/PCNA/WDR90/MCM3/CDCA8/RANBP1/MCM2/NOLC1/RACGAP1/SPC25/SPC24/HMMR/PA2G4/CHEK1/EXOSC8/CCNB2/DLGAP5/NAP1L1/MCM6/BUB1B/MKI67/TACC3/CDC25A…
HALLMARK_MYC_TARGETS_V1	181	0.664231	2.84696	0.000164042	0.000899378	0.000302948	2416	10962	181	124	MYC/CDC45/SRM/RRP9/NOP56/CDK4/PRDX4/MCM7/MAD2L1/RPS10/HSPD1/HSPE1/POLD2/CAD/KPNA2/CDC20/XPOT/PSMA7/NOP16/ODC1/MCM4/DDX21/CCNA2/HSP90AB1/GNL3/EIF3B/RAN/PCNA/LSM7/EIF2S2/FBL/CBX3/RANBP1/MCM2/NOLC1/CCT2/RFC4/RPS2/PA2G4/CCT4/CCT3/CDK2/NPM1/NAP1L1/MCM6/PABPC1/EXOSC7/RUVBL2/CTPS1/SNRPD2/TRIM28/CCT7/ABCE1/H2AZ1/IMPDH2/PSMD14/RSL1D1/RPS5/NHP2/SSBP1/CCT5/SSB/SET/PCBP1/SNRPD1/RPL18/RPS3/SNRPA/UBA2/GLO1/HPR…
HALLMARK_G2M_CHECKPOINT	183	0.646325	2.77263	0.000164555	0.000899378	0.000302948	2046	10962	183	111	SLC7A5/UBE2C/CDC25B/MYBL2/MYC/TPX2/CCND1/SQLE/E2F1/UBE2S/CKS2/TROAP/BIRC5/DKC1/CDK1/AURKA/HMGA1/CDC45/PLK1/CDC6/CDK4/TOP2A/KIF2C/SLC12A2/ORC6/PTTG1/MAD2L1/NEK2/KPNA2/CDC20/CENPA/BUB1/ODC1/CDKN3/KIF4A/AURKB/CCNA2/CCNF/EZH2/DDX39A/MCM3/MCM2/NOLC1/CENPF/EXO1/RACGAP1/DTYMK/SLC7A1/HMMR/KIF23/GINS2/CHEK1/CCNB2/MCM6/MKI67/TACC3/CDC25A/SUV39H1/TTK/CKS1B/RAD54L/PBK/H2AZ1/STMN1/PRMT5/DBF4/KIF11/TRAIP/NCL/C…
HALLMARK_MYC_TARGETS_V2	56	0.765439	2.72281	0.000173641	0.000899378	0.000302948	1608	10962	56	45	MYC/TMEM97/BYSL/SRM/RRP9/PLK1/NOP56/CDK4/EXOSC5/PUS1/HSPD1/HSPE1/RRP12/DUSP2/NOP16/MCM4/WDR43/GNL3/CBX3/NOLC1/WDR74/SORD/PA2G4/MRTO4/NPM1/PPRC1/MYBBP1A/TCOF1/NOC4L/PRMT3/RCL1/TBRG4/PES1/RABEPK/LAS1L/FARSA/NIP7/PLK4/UTP20/IMP4/SLC29A2/DDX18/SLC19A1/GRWD1/MCM5
HALLMARK_MTORC1_SIGNALING	186	0.515646	2.21684	0.000163908	0.000899378	0.000302948	2385	10962	186	89	TRIB3/SLC7A5/SCD/PSAT1/SLC6A6/SQLE/TMEM97/DDIT4/SLC2A1/SHMT2/RRM2/AURKA/RRP9/PLK1/DHCR7/HSPD1/HSPE1/BHLHE40/MTHFD2/PPA1/PSPH/BUB1/CCT6A/STC1/SLC7A11/MCM4/SLC1A5/CCNF/DDX39A/SERPINH1/EIF2S2/MCM2/PNO1/PHGDH/SORD/PSMG1/CDC25A/NUFIP1/ME1/FADS2/PSMD14/INSIG1/TUBG1/EEF1E1/TM7SF2/GLA/STIP1/ELOVL5/ENO1/GMPS/TOMM40/GAPDH/NUP205/HPRT1/P4HA1/EBP/TUBA4A/DDIT3/FADS1/PGK1/GPI/ACLY/FDXR/POLR3G/CACYBP/PSMB5/SLC1…
HALLMARK_ADIPOGENESIS	170	-0.481367	-2.11683	0.000251826	0.000899378	0.000302948	1700	10962	170	58	NDUFA5/PHLDB1/RAB34/FZD4/GPD2/APOE/ARL4A/DECR1/ECH1/SUCLG1/PPARG/APLP2/GHITM/IDH3A/ATP1B3/MIGA2/ADCY6/ELOVL6/MGST3/HADH/ABCA1/CAT/CCNG2/CPT2/RNF11/MTARC2/LPCAT3/ACO2/CAVIN1/C3/PHYH/SSPN/SCP2/STOM/CRAT/ITGA7/ACADM/ITIH5/SQOR/ENPP2/PGM1/ACOX1/MGLL/RIOK3/EPHX2/TST/SNCG/SORBS1/ACAA2/CD36/RETSAT/CMBL/PDCD4/ACADS/SPARCL1/CAVIN2/HSPB8/MYLK
HALLMARK_UNFOLDED_PROTEIN_RESPONSE	104	0.521834	2.06265	0.00016975	0.000899378	0.000302948	2864	10962	104	50	SLC7A5/PSAT1/STC2/DDIT4/DKC1/RRP9/CEBPB/NOP56/EXOSC5/EXOSC4/VEGFA/MTHFD2/XPOT/CHAC1/NOLC1/ARFGAP1/EXOSC2/NPM1/NOP14/CKS1B/KDELR3/NHP2/SRPRB/DDX10/WFS1/FUS/PREB/SLC1A4/LSM4/HSP90B1/RPS14/EIF4A3/GEMIN4/PDIA6/YIF1A/BANF1/CALR/KHSRP/EXOSC9/TARS1/HSPA9/EIF2S1/FKBP14/HSPA5/NFYA/PAIP1/EXOSC1/EEF2/SSR1/HYOU1
HALLMARK_FATTY_ACID_METABOLISM	123	-0.478076	-2.00732	0.000247219	0.000899378	0.000302948	1629	10962	123	42	GPD2/PPARA/ALDH3A2/ACOT2/ACSM3/AUH/DECR1/ECH1/SUCLG1/ACADVL/ALAD/HMGCL/ACAA1/HADH/GABARAPL1/EPHX1/CPT2/CD1D/SERINC1/HADHB/ACO2/EHHADH/CRAT/CPT1A/ACADM/SUCLG2/PRDX6/ACOX1/MGLL/ACAA2/ETFDH/ALDH1A1/CD36/RETSAT/UGDH/ACADS/AOC3/TP53INP2/HPGD/HMGCS2/FABP1/CA2
HALLMARK_MYOGENESIS	117	-0.479279	-1.99803	0.000246853	0.000899378	0.000302948	1549	10962	117	45	MEF2A/DTNA/MAPRE3/COL6A2/EFS/AGL/PRNP/REEP1/SMTN/SORBS3/WWTR1/FOXO4/MEF2D/PC/LARGE1/BDKRB2/OCEL1/MEF2C/SPEG/ACHE/SSPN/CRAT/ITGA7/ADCY9/COX7A1/PTGIS/CDKN1A/SLC6A8/GNAO1/LSP1/MYOM1/VIPR1/SORBS1/SPDEF/CRYAB/CD36/GSN/TAGLN/CKB/HSPB8/CLU/MYLK/FHL1/MYH11/DES
HALLMARK_DNA_REPAIR	134	0.472732	1.94246	0.000168322	0.000899378	0.000302948	2665	10962	134	61	CCNO/RFC3/NELFCD/ADRM1/RAE1/POLR1C/POLR2I/PCNA/RFC4/FEN1/POLR1D/ALYREF/MPG/IMPDH2/LIG1/ZWINT/POLD1/TARBP2/RFC2/POLB/POLR1H/BCAP31/POLR2D/HPRT1/ITPA/POLR2G/SAC3D1/SNAPC4/CETN2/UPF3B/SSRP1/RFC5/RPA3/POLR2H/GUK1/NCBP2/TYMS/TAF1C/NME4/RAD51/CSTF3/GPX4/UMPS/POLA1/AAAS/GTF2H3/ERCC2/POLR3C/POLA2/TP53/SRSF6/POLR2K/GTF3C5/SF3A3/ERCC3/POLR2F/POLR2C/SEC61A1/TMED2/NUDT21/DGUOK
HALLMARK_HEME_METABOLISM	150	-0.426471	-1.84784	0.000247586	0.000899378	0.000302948	2164	10962	150	54	BMP2K/ELL2/HTATIP2/MKRN1/DAAM1/CCDC28A/BTG2/FBXO34/SLC30A1/ACP5/SYNJ1/LPIN2/E2F2/NNT/BCAM/DCAF11/FECH/NEK7/GDE1/KLF3/YPEL5/ALAD/TMEM9B/ADD1/MARCHF2/ATG4A/MGST3/OPTN/ALDH6A1/NFE2L1/CAST/SIDT2/PC/CAT/BSG/SLC66A2/TRAK2/XK/LMO2/C3/IGSF3/CLIC2/MARCHF8/SLC6A8/GYPC/NR3C1/KAT2B/MXI1/RIOK3/ENDOD1/TENT5C/TNS1/SELENBP1/CA2
HALLMARK_BILE_ACID_METABOLISM	73	-0.477653	-1.84459	0.000235682	0.000899378	0.000302948	1038	10962	73	22	SLC27A2/PECR/OPTN/ABCA1/CAT/RXRA/ABCA5/NUDT12/ABCD3/CYP27A1/PHYH/SCP2/CROT/BMP6/PEX11A/BCAR3/TFCP2L1/EPHX2/ALDH1A1/RETSAT/NR3C2/SULT1B1
HALLMARK_XENOBIOTIC_METABOLISM	134	-0.417794	-1.77826	0.000246245	0.000899378	0.000302948	1619	10962	134	46	PMM1/ACP2/SAR1B/APOE/CYP2J2/UPP1/DHRS1/ECH1/TMEM176B/ID2/TNFRSF1A/ABCC3/ABHD6/GSTM4/PTGR1/PC/CAT/GABARAPL1/EPHX1/PPARD/AKR1C2/IL1R1/ACO2/FAS/CYP27A1/CROT/PINK1/CDA/SLC35D1/NDRG2/SLC46A3/ACOX1/MAN1A1/HMOX1/ETFDH/GCNT2/CD36/RETSAT/UGDH/FBLN1/XDH/MT2A/ENTPD5/PDK4/FABP1/CA2
HALLMARK_EPITHELIAL_MESENCHYMAL_TRANSITION	170	0.407844	1.73217	0.00016581	0.000899378	0.000302948	1279	10962	170	54	MMP3/CXCL8/TGFBI/SPP1/CXCL1/CTHRC1/TNFRSF12A/BGN/COL1A1/TIMP1/INHBA/COL11A1/SFRP4/SERPINE1/AREG/SNTB1/COL12A1/MSX1/PMEPA1/COL7A1/THBS2/LOXL2/MCM7/CD44/VEGFA/SPARC/COL4A1/COL5A1/COL1A2/ITGA2/THY1/ADAM12/PLOD3/SERPINH1/SERPINE2/TNFRSF11B/MEST/FSTL3/FAP/MMP14/PVR/P3H1/COLGALT1/COL3A1/CDH11/LAMC2/CALU/VCAN/WNT5A/LRRC15/IGFBP3/COL5A3/CAPG/PLOD1
HALLMARK_KRAS_SIGNALING_UP	148	-0.390037	-1.68696	0.000741473	0.00219055	0.000737869	1492	10962	148	45	PRDM1/MTMR10/GUCY1A1/C3AR1/HDAC9/LAPTM5/TMEM176B/BTC/ID2/MAP4K1/PLAT/ETS1/DOCK2/BIRC3/GNG11/IKZF1/SEMA3B/BTBD3/CD37/CPE/CROT/LCP1/IL10RA/CMKLR1/CTSS/GPNMB/F2RL1/CFH/GYPC/AKAP12/VWA5A/PTPRR/FUCA1/EMP1/BMP2/ABCB1/EPB41L3/MALL/SPARCL1/TSPAN1/F13A1/KLF4/TSPAN7/ADAMDEC1/CA2
HALLMARK_COMPLEMENT	141	-0.389158	-1.66972	0.000738734	0.00219055	0.000737869	2415	10962	141	66	FDX1/F8/PRSS3/RAF1/CASP1/CD59/LCP2/CASP3/GNGT2/F10/JAK2/CALM3/GNB4/CTSL/RHOG/ITGAM/EHD1/LIPA/FCER1G/LGMN/IRF2/LTF/SH2B3/CTSD/GPD2/MMP15/PIK3R5/PLA2G4A/LRP1/C1R/PRSS36/PSEN1/SIRT6/TIMP2/SERPING1/PPP2CB/PRKCD/DUSP5/CASP10/SPOCK2/DOCK10/PLEK/PLAT/C1S/DYRK2/BRPF3/WAS/PIK3CG/C3/ZEB1/CPQ/CTSS/LGALS3/CDA/CFH/KLK1/GNG2/GZMA/CSRP1/C1QC/C1QA/CASP7/CD36/CPM/CLU/CA2
HALLMARK_INTERFERON_GAMMA_RESPONSE	156	-0.381664	-1.66277	0.000744786	0.00219055	0.000737869	1621	10962	156	45	CMPK2/RIPK1/NFKBIA/PLA2G4A/ARL4A/UPP1/CCL2/ST8SIA4/IL4R/C1R/SAMD9L/VAMP8/ISG20/IFIT2/VCAM1/SERPING1/IL2RB/CD74/BTG1/C1S/ITGB7/MVP/IFIT1/FAS/SSPN/B2M/IL10RA/CMKLR1/OASL/CSF2RB/CDKN1A/CFH/RSAD2/EIF4E3/SRI/TNFSF10/DDX60/GZMA/SPPL2A/IRF4/CASP7/SLAMF7/MT2A/FGL2/SECTM1
HALLMARK_TNFA_SIGNALING_VIA_NFKB	174	0.368434	1.5722	0.000823181	0.00228661	0.000770228	409	10962	174	28	CXCL1/CXCL3/PHLDA1/FOSL1/INHBA/MYC/CXCL2/PLAU/DUSP4/SERPINE1/AREG/CXCL11/TNFSF9/CCND1/PHLDA2/PMEPA1/LIF/RIPK2/CEBPB/CXCL10/CD44/VEGFA/IER3/BHLHE40/FJX1/DUSP2/CCL20/IL23A
HALLMARK_GLYCOLYSIS	171	0.362248	1.5406	0.00214876	0.00565463	0.00190472	1939	10962	171	53	TGFBI/SOX9/STC2/MET/CHPF/DDIT4/EFNA3/CDK1/AURKA/KIF20A/CD44/VEGFA/IER3/GFUS/GALK1/COL5A1/CENPA/STC1/HMMR/NSDHL/POLR3K/PKM/KDELR3/ME1/GNPDA1/STMN1/NANP/RBCK1/PRPS1/HOMER1/ANKZF1/ENO1/B3GALT6/VCAN/NOL3/P4HA1/PGK1/IGFBP3/PLOD1/SLC25A10/FKBP4/BIK/FUT8/G6PD/TALDO1/B4GALT2/SAP30/B4GALT7/LDHA/IRS2/NASP/SRD5A3/GPC1
HALLMARK_OXIDATIVE_PHOSPHORYLATION	187	-0.342908	-1.52652	0.00231601	0.00579001	0.00195032	2456	10962	187	68	CYB5R3/COX10/FDX1/VDAC2/ISCA1/UQCR10/NDUFS4/NDUFS2/DLD/NDUFA6/CYB5A/OAT/SLC25A12/MDH1/NDUFB3/NDUFA1/UQCRC1/SLC25A11/ECHS1/DLST/COX7C/NDUFC1/UQCRC2/SDHB/NDUFS1/ATP5MC3/NDUFA5/ALAS1/NNT/ATP5PF/NDUFB1/OGDH/ATP5F1B/SLC25A4/ETFA/COX5A/CYCS/DECR1/ECH1/ATP6V1D/SUCLG1/MFN2/ATP5PB/MRPL35/BDH2/ACADVL/IDH3A/AFG3L2/UQCRFS1/MGST3/ACAA1/ALDH6A1/HADHA/ATP5F1A/HADHB/ACO2/PHYH/ACAT1/MPC1/CPT1A/ACADM/SLC25A20/ACAA…
HALLMARK_ESTROGEN_RESPONSE_LATE	157	-0.357005	-1.55793	0.00247341	0.00588907	0.00198369	1305	10962	157	44	CYP26B1/NBL1/SFN/HR/SLC27A2/ID2/ISG20/KRT19/SLC16A1/NRIP1/FOS/AFF1/FKBP5/IMPA2/OPN3/KCNK5/LARGE1/SEMA3B/SCNN1A/BCL2/FLNB/CXCL14/CPE/RAPGEFL1/OLFM1/IL6ST/TJP3/PDLIM3/SCUBE2/ATP2B4/TST/PRKAR2B/CAV1/TPSAB1/UGDH/PDCD4/SGK1/CKB/HSPB8/CXCL12/KLF4/HMGCS2/SLC26A2/CA2
HALLMARK_UV_RESPONSE_DN	128	-0.370133	-1.56122	0.00272885	0.00620194	0.00208907	2316	10962	128	56	SPOP/TGFBR2/SNAI2/BMPR1A/TJP1/TFPI/ID1/ADORA2B/ADGRL2/SLC22A18/ACVR2A/RND3/PRKCE/ERBB2/CELF2/PDLIM5/PRKCA/WDR37/VLDLR/KALRN/IGFBP5/DLC1/NRP1/AKT3/SDC2/PTPRM/SYNE1/ARHGEF9/PTEN/NEK7/PPARG/CDC42BPA/PIK3CD/ZMIZ1/PMP22/TGFBR3/MAP1B/SMAD7/RXRA/ATP2B1/CAP2/PTPN21/KCNMA1/FBLN5/DUSP1/PLPP3/NR3C1/ATP2B4/KIT/SRI/MGLL/PRKAR2B/EFEMP1/CAV1/CITED2/MT1E
HALLMARK_HYPOXIA	170	-0.342207	-1.50487	0.00428104	0.0093066	0.00313486	1046	10962	170	37	NDST1/EGFR/SLC2A5/BTG1/ETS1/FOSL2/FOS/STBD1/KLF6/LARGE1/CCNG2/NEDD4L/BCL2/CAVIN1/FAM162A/HK2/NDRG1/CDKN1A/DUSP1/LXN/PPARGC1A/AKAP12/NR3C1/PGM1/MXI1/HMOX1/CAV1/GCNT2/CITED2/DCN/UGP2/SRPX/MT2A/SELENBP1/MT1E/PCK1/PLAC8
HALLMARK_ANGIOGENESIS	25	0.570832	1.70188	0.00763359	0.0159033	0.0053569	1015	10962	25	8	SPP1/TIMP1/MSX1/JAG2/VEGFA/STC1/COL3A1/VCAN
HALLMARK_ANDROGEN_RESPONSE	84	-0.38165	-1.51034	0.0088411	0.0176822	0.00595611	1164	10962	84	20	KRT19/UAP1/ZMIZ1/VAPA/FKBP5/B2M/PTPN21/PTK2B/NDRG1/TMPRSS2/MAF/AKAP12/GPD1L/ADAMTS1/IQGAP2/SPDEF/PLPP1/SGK1/HPGD/SLC26A2
HALLMARK_WNT_BETA_CATENIN_SIGNALING	33	0.512957	1.63435	0.0106774	0.0205335	0.00691654	492	10962	33	7	AXIN2/MYC/NKD1/KAT2A/JAG2/TCF7/LEF1
HALLMARK_MITOTIC_SPINDLE	182	0.326968	1.40253	0.0121371	0.0224761	0.00757091	1488	10962	182	41	TPX2/ANLN/ECT2/BIRC5/CDK1/AURKA/PLK1/TOP2A/KIF2C/NEK2/BUB1/CEP72/KIF4A/CENPF/RACGAP1/KIF23/CCNB2/DLGAP5/FSCN1/TTK/MID1IP1/KIF11/ESPL1/PIF1/CKAP5/TUBA4A/CDC42EP1/KNTC1/BRCA2/SAC3D1/FBXO5/TBCD/CEP131/LMNB1/NDC80/CENPE/KIF15/CEP250/INCENP/KIF20B/CENPJ
HALLMARK_KRAS_SIGNALING_DN	65	-0.400471	-1.50943	0.0179076	0.0319779	0.0107715	2003	10962	65	23	BTG2/COPZ2/GAMT/FGFR3/PTPRJ/MTHFR/CCDC106/ASB7/SIDT1/MAST3/EFHD1/CPEB3/PDK2/TCF7L1/CAMK1D/TFCP2L1/RSAD2/SYNPO/SLC25A23/KCNMB1/TENT5C/SGK1/HSD11B2
HALLMARK_ALLOGRAFT_REJECTION	137	-0.320035	-1.36722	0.0272059	0.0469067	0.0158001	1835	10962	137	49	GALNT1/CCR1/NCK1/CCR5/EIF4G3/ITGB2/CD3G/ELF4/CCL2/ST8SIA4/IL4R/HDAC9/NCF4/SPI1/CD2/ITGAL/IL2RB/MAP4K1/CD74/CD96/EGFR/FYB1/BCL10/ETS1/GBP2/CD3D/CD8A/IL18/CD1D/IL16/WAS/SRGN/LY86/CSF1/CD7/FAS/ACHE/APBB1/B2M/CD4/HCLS1/PTPRC/CTSS/PRKCB/GZMA/STAB1/TLR3/IRF4/CD79A
HALLMARK_IL2_STAT5_SIGNALING	158	-0.309093	-1.3515	0.0284021	0.0473368	0.015945	1422	10962	158	39	ARL4A/MUC1/IL4R/APLP1/PRNP/IL3RA/SHE/IL2RB/CDC42SE2/SYT11/SOCS2/KLF6/WLS/GALM/GABARAPL1/PTGER2/ST3GAL4/BCL2/CSF1/CD48/CD79B/IL10RA/P2RX4/HK2/NDRG1/ITIH5/TNFSF10/IRF4/AHNAK/MXD1/EMP1/BMP2/GLIPR2/ABCB1/PLPP1/IL1R2/FGL2/SMPDL3A/CA2
HALLMARK_INFLAMMATORY_RESPONSE	142	0.327895	1.3575	0.0297779	0.0480289	0.0161782	851	10962	142	28	CXCL8/TIMP1/INHBA/IFITM1/MYC/SERPINE1/CXCL11/TNFSF9/RGS16/MET/EREG/LY6E/CCL24/LIF/RIPK2/CXCL10/PDPN/ADRM1/CCL20/SLC7A1/IRAK2/OSM/MMP14/SLC11A2/SPHK1/PVR/IL1B/TNFSF15
